# Phosphorylation at S345 Converts HIF-2α from a Transcription Factor to an RNA binding protein

**DOI:** 10.64898/2026.04.28.721420

**Authors:** Adam Albanese, Leonard A. Daly, Katrin Prost-Fingerle, Luc G. Elliott, Sally O. Oswald, Gabrielle B. Ecclestone, Gemma Bell, Michael Batie, Daniel J. Rigden, Claire E. Eyers, Joachim Fandrey, Niall S. Kenneth, Violaine See, Sonia Rocha

## Abstract

Oxygen sensing and adaptation are vital for metazoan survival. At the cellular level the response to hypoxia is characterised by a switch in transcriptional programming, primarily mediated by hypoxia-inducible factors (HIFs). HIFs comprise an obligatory heterodimer between an oxygen-sensitive HIF-α subunit and an oxygen-insensitive HIF-1β subunit, which together regulate gene expression in response to hypoxia. Among the three HIF-α proteins in vertebrates (HIF-1α, HIF-2α, and HIF-3α), post-translational modifications (PTMs) play a crucial role in modulating their stability, localisation, and activity. While many modifications have been investigated on HIF-1α, our knowledge of HIF-2α regulation is very limited.

Here, we investigated the function of the recently identified HIF-2α S345 phosphorylation site and demonstrate that this disrupts the interaction between HIF-2α and HIF-1β, thereby silencing the HIF-2 transcriptional response. Additionally, our findings suggest that this modification redirects HIF-2α from its normal transcription factor function towards a role in mRNA fate control, as indicated by mass spectrometry interactome analysis and RNA-immunoprecipitation.

Our discoveries highlight a new regulatory mechanism of HIF-2 activity, where S345 phosphorylation impedes HIF-2α/HIF-1β heterodimer formation, creating a switch in HIF-2α function. As HIF-2α is the only HIF-α isoform with a clinically approved inhibitor, these insights are crucial for advancing therapeutic strategies targeting hypoxia signalling.
