## Supplementary material for "Phosphorylation at S345 Converts HIF-2α from a Transcription Factor to an RNA binding protein": Sup Dataset 1

### Sheet: Unique hydrogen bonding
	Model	Donor Chain	Donor Amino Acid	Donor Residue	Donor Hydrogen	Acceptor Chain	Acceptor Amino Acid	Acceptor Residue	Acceptor Hydrogen	Bond type	Donor-Hydrogen Angstrom Distance
	AF3_WT	/B	TRP	318	N	/B	SER	345	OG	Hydrogen	3.052
	AF3_WT	/B	SER	345	OG	/B	GLU	346	O	Hydrogen	2.801
	AF3_WT	/A	GLY	294	N	/B	GLU	348	OE1	Hydrogen	3.191
	AF3_WT	/A	SER	348	OG	/B	GLN	306	O	Hydrogen	3.125
	AF3_p345	/A	HIS	307	NE2	/B	GLU	320	OE2	Hydrogen	2.925
	AF3_p345	/A	GLN	344	NE2	/B	GLU	320	OE1	Hydrogen	3.034
	AF3_345D	/B	TRP	318	N	/B	ASP	345	OD1	Hydrogen	2.768
	AF3_345D	/B	LYS	349	NZ	/B	TYR	316	OH	Hydrogen	3.378
	AF3_S345A	/B	GLN	306	NE2	/A	GLN	344	OE1	Hydrogen	3.113
	AF3_S345A	/A	LYS	220	NZ	/B	VAL	343	O	Hydrogen	3.179
	Chain A	HIF-1β
	Chain B	HIF-2α
	Model	Donor Chain	Donor Amino Acid	Donor Residue	Donor Hydrogen	Acceptor Chain	Acceptor Amino Acid	Acceptor Residue	Acceptor Hydrogen	Donor-Hydrogen Angstrom Distance
	Wild type	/B	TRP	318	N	/B	SER	345	OG	3.052
	Wild type	/B	SER	345	OG	/B	GLU	346	O	2.801
	Wild type	/A	GLY	294	N	/B	GLU	348	OE1	3.191
	Wild type	/A	SER	348	OG	/B	GLN	306	O	3.125
	pS345	/A	HIS	307	NE2	/B	GLU	320	OE2	2.925
	pS345	/A	GLN	344	NE2	/B	GLU	320	OE1	3.034
	S345D	/B	TRP	318	N	/B	ASP	345	OD1	2.768
	S345D	/B	LYS	349	NZ	/B	TYR	316	OH	3.378
	S345D	/B	GLN	306	NE2	/A	GLN	344	OE1	3.113
	S345D	/A	LYS	220	NZ	/B	VAL	343	O	3.179

### Sheet: 4ZP4_Hbonds
4ZP4. HIF2A_Res304_to_348
Chain A	HIF-1β
Chain B	HIF-2α
	Donor Chain	Donor	D..Residue	D..Hydrogen	Acceptor Chain	Acceptor	A..Residue	A..Hydrogen	Bond type	D-H..Angstrom Distance
	/B	PHE	244	N	/B	ASN	341	O	hydrogen	3.139
	/B	SER	246	N	/B	CYS	339	O	hydrogen	3.006
	/B	HIS	248	N	/B	ILE	337	O	hydrogen	2.769
	/B	TYR	267	OH	/B	LEU	310	O	hydrogen	2.357
	/B	HIS	282	N	/B	ARG	308	O	hydrogen	3.031
	/B	GLN	301	NE2	/B	THR	324	OG1	hydrogen	2.707
	/B	VAL	302	N	/B	GLY	323	O	hydrogen	3.095
	/B	SER	304	N	/B	THR	321	O	hydrogen	3.043
	/B	SER	304	OG	/B	GLY	305	O	hydrogen	2.956
	/B	SER	304	OG	/B	THR	321	O	hydrogen	3.466
	/B	TYR	307	N	/B	LEU	319	O	hydrogen	2.926
	/B	TYR	307	OH	/B	THR	321	OG1	hydrogen	2.321
	/A	HIS	307	NE2	/B	GLU	320	OE1	hydrogen	2.506
	/B	ARG	308	N	/B	ASP	285	OD2	hydrogen	3.262
	/B	ARG	308	NE	/B	ASP	285	OD2	hydrogen	2.714
	/B	ARG	308	NH2	/B	ASP	285	OD1	hydrogen	2.67
	/B	MET	309	N	/B	VAL	317	O	hydrogen	2.761
	/B	LEU	310	N	/B	PHE	280	O	hydrogen	2.628
	/B	ALA	311	N	/B	GLY	315	O	hydrogen	2.968
	/B	LYS	312	N	/B	ILE	265	O	hydrogen	3.32
	/B	LYS	312	NZ	/B	GLU	271	OE1	hydrogen	2.654
	/B	LYS	312	NZ	/B	GLU	271	OE2	hydrogen	2.508
	/B	GLY	315	N	/B	VAL	352	O	hydrogen	2.479
	/B	TYR	316	N	/B	GLU	348	O	hydrogen	2.986
	/B	VAL	317	N	/B	MET	309	O	hydrogen	2.81
	/B	TRP	318	N	/B	SER	345	OG	hydrogen	2.906
	/B	TRP	318	NE1	/B	GLU	348	OE1	hydrogen	2.949
	/B	LEU	319	N	/B	TYR	307	O	hydrogen	2.59
	/B	GLU	320	N	/B	TYR	342	O	hydrogen	2.734
	/B	THR	321	N	/B	SER	304	OG	hydrogen	2.887
	/B	THR	321	OG1	/B	TYR	307	OH	hydrogen	2.321
	/B	THR	321	OG1	/B	ASN	341	OD1	hydrogen	2.967
	/B	GLN	322	N	/B	VAL	340	O	hydrogen	2.768
	/B	GLY	323	N	/B	VAL	302	O	hydrogen	3.124
	/B	THR	324	N	/B	MET	338	O	hydrogen	3.034
	/B	VAL	325	N	/B	GLY	300	O	hydrogen	2.863
	/B	ILE	326	N	/B	CYS	336	O	hydrogen	2.705
	/B	ASN	328	N	/B	GLN	333	O	hydrogen	2.728
	/B	ARG	330	N	/B	ASN	328	OD1	hydrogen	2.824
	/B	ASN	331	N	/B	ASN	328	OD1	hydrogen	2.963
	/B	LEU	332	N	/B	ASN	328	O	hydrogen	2.657
	/B	GLN	333	N	/B	ASN	331	OD1	hydrogen	2.715
	/B	GLN	335	N	/B	ILE	326	O	hydrogen	2.612
	/B	CYS	336	N	/B	ILE	326	O	hydrogen	3.276
	/B	ILE	337	N	/B	HIS	248	O	hydrogen	2.965
	/B	MET	338	N	/B	THR	324	O	hydrogen	2.972
	/B	CYS	339	N	/B	SER	246	O	hydrogen	2.719
	/B	VAL	340	N	/B	GLN	322	O	hydrogen	2.718
	/B	ASN	341	N	/B	PHE	244	O	hydrogen	2.935
	/B	ASN	341	ND2	/B	PHE	244	O	hydrogen	2.903
	/B	ASN	341	ND2	/B	SER	246	OG	hydrogen	3.235
	/B	TYR	342	N	/B	GLU	320	O	hydrogen	2.598
	/B	VAL	343	N	/B	LYS	242	O	hydrogen	2.976
	/B	LEU	344	N	/B	TRP	318	O	hydrogen	2.561
	/B	SER	345	OG	/B	GLU	346	O	hydrogen	2.906
	/B	GLU	348	N	/B	TYR	316	O	hydrogen	2.869
	/B	GLN	358	NE2	/B	ALA	311	O	hydrogen	3.068

### Sheet: AF3_WT_Hbonds
AlphaFold HIF-2α Wild-type residues 303-347
Chain A	HIF-1β
Chain B	HIF-2α
	Donor Chain	Donor	D..Residue	D..Hydrogen	Acceptor Chain	Acceptor	A..Residue	A..Hydrogen	Bond type	D-H..Angstrom Distance
	/B	SER	303	N	/B	THR	320	O	hydrogen	2.884
	/B	SER	303	OG	/B	GLY	304	O	hydrogen	2.607
	/B	SER	303	OG	/B	THR	320	O	hydrogen	3.391
	/B	TYR	306	N	/B	LEU	318	O	hydrogen	2.926
	/B	TYR	306	OH	/B	THR	320	OG1	hydrogen	2.727
	/B	ARG	307	N	/B	ASP	284	OD2	hydrogen	2.893
	/B	ARG	307	NE	/B	ASP	284	OD2	hydrogen	2.777
	/B	ARG	307	NH2	/B	ASP	284	OD1	hydrogen	2.768
	/B	ARG	307	NH2	/B	ASP	284	OD2	hydrogen	3.318
	/B	MET	308	N	/B	VAL	316	O	hydrogen	2.949
	/B	LEU	309	N	/B	PHE	279	O	hydrogen	2.822
	/B	ALA	310	N	/B	GLY	314	O	hydrogen	3.077
	/B	LYS	311	N	/B	ILE	264	O	hydrogen	3.128
	/B	LYS	311	NZ	/B	GLU	270	OE1	hydrogen	2.659
	/B	LYS	311	NZ	/B	GLU	270	OE2	hydrogen	2.91
	/B	GLY	313	N	/B	ALA	310	O	hydrogen	3.462
	/B	GLY	314	N	/B	VAL	351	O	hydrogen	2.769
	/B	TYR	315	N	/B	GLU	347	O	hydrogen	3.009
	/B	VAL	316	N	/B	MET	308	O	hydrogen	2.871
	/B	TRP	317	N	/B	SER	344	OG	hydrogen	3.052
	/B	LEU	318	N	/B	TYR	306	O	hydrogen	2.829
	/B	GLU	319	N	/B	TYR	341	O	hydrogen	2.978
	/B	THR	320	N	/B	SER	303	OG	hydrogen	2.863
	/B	THR	320	OG1	/B	TYR	306	OH	hydrogen	2.727
	/B	THR	320	OG1	/B	ASN	340	OD1	hydrogen	2.747
	/B	GLN	321	N	/B	VAL	339	O	hydrogen	2.904
	/B	GLY	322	N	/B	VAL	301	O	hydrogen	2.926
	/B	THR	323	N	/B	MET	337	O	hydrogen	2.828
	/B	VAL	324	N	/B	GLY	299	O	hydrogen	2.831
	/B	ILE	325	N	/B	CYS	335	O	hydrogen	2.793
	/B	ASN	327	N	/B	GLN	332	O	hydrogen	2.765
	/B	ARG	329	N	/B	ASN	327	OD1	hydrogen	2.89
	/B	LEU	331	N	/B	ASN	327	O	hydrogen	2.776
	/B	GLN	332	N	/B	ASN	330	OD1	hydrogen	3.11
	/B	GLN	334	N	/B	ILE	325	O	hydrogen	2.809
	/B	CYS	335	N	/B	ILE	325	O	hydrogen	3.482
	/B	ILE	336	N	/B	HIS	247	O	hydrogen	2.831
	/B	MET	337	N	/B	THR	323	O	hydrogen	2.823
	/B	CYS	338	N	/B	SER	245	O	hydrogen	2.84
	/B	VAL	339	N	/B	GLN	321	O	hydrogen	2.942
	/B	ASN	340	N	/B	PHE	243	O	hydrogen	2.925
	/B	ASN	340	ND2	/B	PHE	243	O	hydrogen	3.264
	/B	ASN	340	ND2	/B	SER	245	OG	hydrogen	2.929
	/B	TYR	341	N	/B	GLU	319	O	hydrogen	2.809
	/B	VAL	342	N	/B	LYS	241	O	hydrogen	2.944
	/B	LEU	343	N	/B	TRP	317	O	hydrogen	2.802
	/B	SER	344	OG	/B	GLU	345	O	hydrogen	2.801
	/B	GLU	347	N	/B	TYR	315	O	hydrogen	2.787
	/A	GLY	214	N	/B	GLU	347	OE1	hydrogen	3.191
	/A	SER	268	OG	/B	GLN	305	O	hydrogen	3.125
	/B	LYS	241	NZ	/B	GLU	345	OE1	hydrogen	2.535
	/B	PHE	243	N	/B	ASN	340	O	hydrogen	3.035
	/B	SER	245	N	/B	CYS	338	O	hydrogen	3.016
	/B	HIS	247	N	/B	ILE	336	O	hydrogen	2.801
	/B	TYR	266	OH	/B	LEU	309	O	hydrogen	2.95
	/B	HIS	281	N	/B	ARG	307	O	hydrogen	2.956
	/B	SER	291	OG	/B	SER	303	O	hydrogen	3.552
	/B	GLN	300	NE2	/B	THR	323	OG1	hydrogen	2.985
	/B	VAL	301	N	/B	GLY	322	O	hydrogen	3.05
	/B	GLN	357	NE2	/B	ALA	310	O	hydrogen	2.667
	/B	GLN	357	NE2	/B	GLY	314	O	hydrogen	3.014
	/B	SER	360	OG	/B	LYS	311	O	hydrogen	3.292

### Sheet: AF3_S345D_Hbonds
AlphaFold HIF-2α S345D residues 303-347
Chain A	HIF-1β
Chain B	HIF-2α
	Donor Chain	Donor	D..Residue	D..Hydrogen	Acceptor Chain	Acceptor	A..Residue	A..Hydrogen	Bond type	D-H..Angstrom Distance
	/B	SER	303	N	/B	THR	320	O	hydrogen	2.867
	/B	SER	303	OG	/B	GLY	304	O	hydrogen	2.614
	/B	SER	303	OG	/B	THR	320	O	hydrogen	3.37
	/B	TYR	306	N	/B	LEU	318	O	hydrogen	2.932
	/B	TYR	306	OH	/B	THR	320	OG1	hydrogen	2.717
	/B	ARG	307	N	/B	ASP	284	OD2	hydrogen	2.877
	/B	ARG	307	NE	/B	ASP	284	OD2	hydrogen	2.806
	/B	ARG	307	NH2	/B	ASP	284	OD1	hydrogen	2.818
	/B	ARG	307	NH2	/B	ASP	284	OD2	hydrogen	3.34
	/B	MET	308	N	/B	VAL	316	O	hydrogen	2.911
	/B	LEU	309	N	/B	PHE	279	O	hydrogen	2.82
	/B	ALA	310	N	/B	GLY	314	O	hydrogen	3.078
	/B	LYS	311	N	/B	ILE	264	O	hydrogen	3.14
	/B	LYS	311	NZ	/B	GLU	270	OE1	hydrogen	2.648
	/B	LYS	311	NZ	/B	GLU	270	OE2	hydrogen	2.896
	/B	GLY	313	N	/B	ALA	310	O	hydrogen	3.423
	/B	GLY	314	N	/B	VAL	351	O	hydrogen	2.776
	/B	TYR	315	N	/B	GLU	347	O	hydrogen	3.021
	/B	TYR	315	OH	/B	GLU	347	OE2	hydrogen	3.296
	/B	VAL	316	N	/B	MET	308	O	hydrogen	2.861
	/B	TRP	317	N	/B	ASP	344	OD1	hydrogen	2.768
	/B	LEU	318	N	/B	TYR	306	O	hydrogen	2.8
	/B	GLU	319	N	/B	TYR	341	O	hydrogen	2.969
	/B	THR	320	N	/B	SER	303	OG	hydrogen	2.858
	/B	THR	320	OG1	/B	TYR	306	OH	hydrogen	2.717
	/B	THR	320	OG1	/B	ASN	340	OD1	hydrogen	2.746
	/B	GLN	321	N	/B	VAL	339	O	hydrogen	2.902
	/B	GLY	322	N	/B	VAL	301	O	hydrogen	2.922
	/B	THR	323	N	/B	MET	337	O	hydrogen	2.84
	/B	VAL	324	N	/B	GLY	299	O	hydrogen	2.838
	/B	ILE	325	N	/B	CYS	335	O	hydrogen	2.794
	/B	ASN	327	N	/B	GLN	332	O	hydrogen	2.766
	/B	ARG	329	N	/B	ASN	327	OD1	hydrogen	2.889
	/B	LEU	331	N	/B	ASN	327	O	hydrogen	2.779
	/B	GLN	332	N	/B	ASN	330	OD1	hydrogen	3.108
	/B	GLN	334	N	/B	ILE	325	O	hydrogen	2.815
	/B	CYS	335	N	/B	ILE	325	O	hydrogen	3.483
	/B	ILE	336	N	/B	HIS	247	O	hydrogen	2.837
	/B	MET	337	N	/B	THR	323	O	hydrogen	2.841
	/B	CYS	338	N	/B	SER	245	O	hydrogen	2.841
	/B	VAL	339	N	/B	GLN	321	O	hydrogen	2.948
	/B	ASN	340	N	/B	PHE	243	O	hydrogen	2.924
	/B	ASN	340	ND2	/B	PHE	243	O	hydrogen	3.267
	/B	ASN	340	ND2	/B	SER	245	OG	hydrogen	2.944
	/B	TYR	341	N	/B	GLU	319	O	hydrogen	2.805
	/B	VAL	342	N	/B	LYS	241	O	hydrogen	2.966
	/B	LEU	343	N	/B	TRP	317	O	hydrogen	2.899
	/B	GLU	347	N	/B	TYR	315	O	hydrogen	2.795
	/B	LYS	241	NZ	/B	GLU	345	OE1	hydrogen	2.653
	/B	PHE	243	N	/B	ASN	340	O	hydrogen	3.023
	/B	SER	245	N	/B	CYS	338	O	hydrogen	3.018
	/B	HIS	247	N	/B	ILE	336	O	hydrogen	2.806
	/B	TYR	266	OH	/B	LEU	309	O	hydrogen	2.922
	/B	HIS	281	N	/B	ARG	307	O	hydrogen	2.946
	/B	SER	291	OG	/B	SER	303	O	hydrogen	3.509
	/B	GLN	300	NE2	/B	THR	323	OG1	hydrogen	2.998
	/B	VAL	301	N	/B	GLY	322	O	hydrogen	3.04
	/B	LYS	348	NZ	/B	TYR	315	OH	hydrogen	3.378
	/B	GLN	357	NE2	/B	ALA	310	O	hydrogen	2.658
	/B	GLN	357	NE2	/B	GLY	314	O	hydrogen	2.971
	/B	SER	360	OG	/B	LYS	311	O	hydrogen	3.093

### Sheet: AF3_pS345_Hbonds
AlphaFold HIF-2α pS345 residues 303-347
Chain A	HIF-1β
Chain B	HIF-2α
	Donor Chain	Donor	D..Residue	D..Hydrogen	Acceptor Chain	Acceptor	A..Residue	A..Hydrogen	Bond type	D-H..Angstrom Distance
	/B	SER	303	N	/B	THR	320	O	hydrogen	2.791
	/B	SER	303	OG	/B	GLY	304	O	hydrogen	2.873
	/B	SER	303	OG	/B	THR	320	O	hydrogen	3.345
	/B	TYR	306	N	/B	LEU	318	O	hydrogen	2.955
	/B	TYR	306	OH	/B	THR	320	OG1	hydrogen	2.69
	/B	ARG	307	N	/B	ASP	284	OD2	hydrogen	2.92
	/B	ARG	307	NE	/B	ASP	284	OD2	hydrogen	2.758
	/B	ARG	307	NH2	/B	ASP	284	OD1	hydrogen	2.821
	/B	ARG	307	NH2	/B	ASP	284	OD2	hydrogen	3.301
	/B	MET	308	N	/B	VAL	316	O	hydrogen	2.902
	/B	LEU	309	N	/B	PHE	279	O	hydrogen	2.783
	/B	ALA	310	N	/B	GLY	314	O	hydrogen	3.084
	/B	LYS	311	N	/B	ILE	264	O	hydrogen	3.158
	/B	LYS	311	NZ	/B	GLU	270	OE1	hydrogen	2.616
	/B	LYS	311	NZ	/B	GLU	270	OE2	hydrogen	2.903
	/B	GLY	313	N	/B	ALA	310	O	hydrogen	3.384
	/B	GLY	314	N	/B	VAL	351	O	hydrogen	2.76
	/B	TYR	315	N	/B	GLU	347	O	hydrogen	3.003
	/B	TYR	315	OH	/B	GLU	347	OE2	hydrogen	3.273
	/B	VAL	316	N	/B	MET	308	O	hydrogen	2.775
	/B	LEU	318	N	/B	TYR	306	O	hydrogen	2.803
	/B	GLU	319	N	/B	TYR	341	O	hydrogen	2.981
	/B	THR	320	N	/B	SER	303	OG	hydrogen	2.803
	/B	THR	320	OG1	/B	TYR	306	OH	hydrogen	2.69
	/B	THR	320	OG1	/B	ASN	340	OD1	hydrogen	2.764
	/B	GLN	321	N	/B	VAL	339	O	hydrogen	2.901
	/B	GLY	322	N	/B	VAL	301	O	hydrogen	2.876
	/B	THR	323	N	/B	MET	337	O	hydrogen	2.845
	/B	VAL	324	N	/B	GLY	299	O	hydrogen	2.83
	/B	ILE	325	N	/B	CYS	335	O	hydrogen	2.802
	/B	ASN	327	N	/B	GLN	332	O	hydrogen	2.774
	/B	ARG	329	N	/B	ASN	327	OD1	hydrogen	2.9
	/B	LEU	331	N	/B	ASN	327	O	hydrogen	2.776
	/B	GLN	332	N	/B	ASN	330	OD1	hydrogen	3.106
	/B	GLN	334	N	/B	ILE	325	O	hydrogen	2.824
	/B	ILE	336	N	/B	HIS	247	O	hydrogen	2.847
	/B	MET	337	N	/B	THR	323	O	hydrogen	2.83
	/B	CYS	338	N	/B	SER	245	O	hydrogen	2.819
	/B	VAL	339	N	/B	GLN	321	O	hydrogen	2.927
	/B	ASN	340	N	/B	PHE	243	O	hydrogen	2.895
	/B	ASN	340	ND2	/B	PHE	243	O	hydrogen	3.298
	/B	ASN	340	ND2	/B	SER	245	OG	hydrogen	2.906
	/B	TYR	341	N	/B	GLU	319	O	hydrogen	2.793
	/B	VAL	342	N	/B	LYS	241	O	hydrogen	2.937
	/B	LEU	343	N	/B	TRP	317	O	hydrogen	2.904
	/B	GLU	347	N	/B	TYR	315	O	hydrogen	2.807
	/A	HIS	227	NE2	/B	GLU	319	OE2	hydrogen	2.925
	/B	PHE	243	N	/B	ASN	340	O	hydrogen	3.006
	/B	SER	245	N	/B	CYS	338	O	hydrogen	2.977
	/B	HIS	247	N	/B	ILE	336	O	hydrogen	2.809
	/A	GLN	264	NE2	/B	GLU	319	OE1	hydrogen	3.034
	/B	TYR	266	OH	/B	LEU	309	O	hydrogen	2.928
	/B	HIS	281	N	/B	ARG	307	O	hydrogen	2.942
	/B	GLN	300	NE2	/B	THR	323	OG1	hydrogen	3.029
	/B	VAL	301	N	/B	GLY	322	O	hydrogen	3.019
	/B	GLN	357	NE2	/B	ALA	310	O	hydrogen	2.672
	/B	GLN	357	NE2	/B	GLY	314	O	hydrogen	2.898
	/B	SER	360	OG	/B	LYS	311	O	hydrogen	3.184

### Sheet: AF3_S345A_Hbonds
AlphaFold HIF-2α S345A residues 303-347
Chain A	HIF-1β
Chain B	HIF-2α
	Donor Chain	Donor	D..Residue	D..Hydrogen	Acceptor Chain	Acceptor	A..Residue	A..Hydrogen	Bond type	D-H..Angstrom Distance
	/B	SER	304	N	/B	THR	321	O	hydrogen	2.874
	/B	SER	304	OG	/B	GLY	305	O	hydrogen	2.627
	/B	SER	304	OG	/B	THR	321	O	hydrogen	3.351
	/B	GLN	306	NE2	/A	GLN	344	OE1	hydrogen	3.113
	/B	TYR	307	N	/B	LEU	319	O	hydrogen	2.941
	/B	TYR	307	OH	/B	THR	321	OG1	hydrogen	2.684
	/B	ARG	308	N	/B	ASP	285	OD2	hydrogen	2.92
	/B	ARG	308	NE	/B	ASP	285	OD2	hydrogen	2.75
	/B	ARG	308	NH2	/B	ASP	285	OD1	hydrogen	2.785
	/B	ARG	308	NH2	/B	ASP	285	OD2	hydrogen	3.296
	/B	MET	309	N	/B	VAL	317	O	hydrogen	2.871
	/B	LEU	310	N	/B	PHE	280	O	hydrogen	2.781
	/B	ALA	311	N	/B	GLY	315	O	hydrogen	3.071
	/B	LYS	312	N	/B	ILE	265	O	hydrogen	3.172
	/B	LYS	312	NZ	/B	GLU	271	OE1	hydrogen	2.607
	/B	LYS	312	NZ	/B	GLU	271	OE2	hydrogen	2.905
	/B	GLY	314	N	/B	ALA	311	O	hydrogen	3.361
	/B	GLY	315	N	/B	VAL	352	O	hydrogen	2.754
	/B	TYR	316	N	/B	GLU	348	O	hydrogen	2.994
	/B	TYR	316	OH	/B	GLU	348	OE2	hydrogen	3.26
	/B	VAL	317	N	/B	MET	309	O	hydrogen	2.736
	/B	LEU	319	N	/B	TYR	307	O	hydrogen	2.814
	/B	GLU	320	N	/B	TYR	342	O	hydrogen	2.965
	/B	THR	321	N	/B	SER	304	OG	hydrogen	2.885
	/B	THR	321	OG1	/B	TYR	307	OH	hydrogen	2.684
	/B	THR	321	OG1	/B	ASN	341	OD1	hydrogen	2.737
	/B	GLN	322	N	/B	VAL	340	O	hydrogen	2.905
	/B	GLY	323	N	/B	VAL	302	O	hydrogen	2.929
	/B	THR	324	N	/B	MET	338	O	hydrogen	2.846
	/B	VAL	325	N	/B	GLY	300	O	hydrogen	2.837
	/B	ILE	326	N	/B	CYS	336	O	hydrogen	2.794
	/B	ASN	328	N	/B	GLN	333	O	hydrogen	2.768
	/B	ARG	330	N	/B	ASN	328	OD1	hydrogen	2.909
	/B	LEU	332	N	/B	ASN	328	O	hydrogen	2.78
	/B	GLN	333	N	/B	ASN	331	OD1	hydrogen	3.171
	/B	GLN	335	N	/B	ILE	326	O	hydrogen	2.801
	/B	ILE	337	N	/B	HIS	248	O	hydrogen	2.833
	/B	MET	338	N	/B	THR	324	O	hydrogen	2.833
	/B	CYS	339	N	/B	SER	246	O	hydrogen	2.827
	/B	VAL	340	N	/B	GLN	322	O	hydrogen	2.949
	/B	ASN	341	N	/B	PHE	244	O	hydrogen	2.913
	/B	ASN	341	ND2	/B	PHE	244	O	hydrogen	3.314
	/B	ASN	341	ND2	/B	SER	246	OG	hydrogen	2.884
	/B	TYR	342	N	/B	GLU	320	O	hydrogen	2.789
	/B	VAL	343	N	/B	LYS	242	O	hydrogen	2.919
	/B	LEU	344	N	/B	TRP	318	O	hydrogen	2.921
	/B	GLU	348	N	/B	TYR	316	O	hydrogen	2.851
	/B	SER	292	OG	/B	SER	304	O	hydrogen	3.538
	/B	THR	321	N	/B	SER	304	OG	hydrogen	2.885
	/B	SER	304	OG	/B	GLY	305	O	hydrogen	2.627
	/B	LEU	319	N	/B	TYR	307	O	hydrogen	2.814
	/B	THR	321	OG1	/B	TYR	307	OH	hydrogen	2.684
	/B	HIS	282	N	/B	ARG	308	O	hydrogen	2.955
	/B	VAL	317	N	/B	MET	309	O	hydrogen	2.736
	/B	TYR	267	OH	/B	LEU	310	O	hydrogen	2.969
	/B	GLY	314	N	/B	ALA	311	O	hydrogen	3.361
	/B	GLN	358	NE2	/B	ALA	311	O	hydrogen	2.652
	/B	SER	361	OG	/B	LYS	312	O	hydrogen	3.041
	/B	ALA	311	N	/B	GLY	315	O	hydrogen	3.071
	/B	GLN	358	NE2	/B	GLY	315	O	hydrogen	2.973
	/B	GLU	348	N	/B	TYR	316	O	hydrogen	2.851
	/B	MET	309	N	/B	VAL	317	O	hydrogen	2.871
	/B	LEU	344	N	/B	TRP	318	O	hydrogen	2.921
	/B	TYR	307	N	/B	LEU	319	O	hydrogen	2.941
	/B	TYR	342	N	/B	GLU	320	O	hydrogen	2.789
	/B	SER	304	N	/B	THR	321	O	hydrogen	2.874
	/B	SER	304	OG	/B	THR	321	O	hydrogen	3.351
	/B	TYR	307	OH	/B	THR	321	OG1	hydrogen	2.684
	/B	VAL	340	N	/B	GLN	322	O	hydrogen	2.949
	/B	VAL	302	N	/B	GLY	323	O	hydrogen	3.039
	/B	GLN	301	NE2	/B	THR	324	OG1	hydrogen	3.011
	/B	MET	338	N	/B	THR	324	O	hydrogen	2.833
	/B	GLN	335	N	/B	ILE	326	O	hydrogen	2.801
	/B	ARG	330	N	/B	ASN	328	OD1	hydrogen	2.909
	/B	LEU	332	N	/B	ASN	328	O	hydrogen	2.78
	/B	GLN	333	N	/B	ASN	331	OD1	hydrogen	3.171
	/B	ASN	328	N	/B	GLN	333	O	hydrogen	2.768
	/B	ILE	326	N	/B	CYS	336	O	hydrogen	2.794
	/B	HIS	248	N	/B	ILE	337	O	hydrogen	2.804
	/B	THR	324	N	/B	MET	338	O	hydrogen	2.846
	/B	SER	246	N	/B	CYS	339	O	hydrogen	3.004
	/B	GLN	322	N	/B	VAL	340	O	hydrogen	2.905
	/B	PHE	244	N	/B	ASN	341	O	hydrogen	3.021
	/B	THR	321	OG1	/B	ASN	341	OD1	hydrogen	2.737
	/B	GLU	320	N	/B	TYR	342	O	hydrogen	2.965
	/A	LYS	220	NZ	/B	VAL	343	O	hydrogen	3.179
	/B	TYR	316	N	/B	GLU	348	O	hydrogen	2.994
	/B	TYR	316	OH	/B	GLU	348	OE2	hydrogen	3.26
