## Supplementary material for "Phosphorylation at S345 Converts HIF-2α from a Transcription Factor to an RNA binding protein": Sup Dataset 3

### Sheet: Sheet1
HIF-2a WT Unique
geneSet	description	link	size	overlap	expect	enrichmentRatio	pValue	FDR	overlapId	database	userId
GO:0005743	mitochondrial inner membrane	http://amigo.geneontology.org/amigo/term/GO:0005743	492	14	2.96261	4.72557	1.43075e-06	0.00186857	4514;4711;23530;28976;29090;51522;64963;81034;84233;84833;124995;125988;192111;100287932	geneontology_Cellular_Component_noRedundant	Q9H845;Q96IX5;Q9P0S9;Q13423;O14925;Q5XKP0;Q7Z7H8;P82912;Q9BVV7;P00414;Q96HS1;O43674;Q9H061;Q9H2D1
GO:0045296	cadherin binding	http://amigo.geneontology.org/amigo/term/GO:0045296	326	9	1.96303	4.58475	0.000153899	0.0737729	1192;5493;5499;6455;7706;11336;29789;55898;64855	geneontology_Molecular_Function_noRedundant	Q14258;Q99961;O00299;P62136;Q96TA1;Q9H3U1;Q9NTK5;O60645;O60437
GO:0016651	oxidoreductase activity, acting on NAD(P)H	http://amigo.geneontology.org/amigo/term/GO:0016651	86	5	0.517854	9.65523	0.000169463	0.0737729	873;1646;4711;23530;51706	geneontology_Molecular_Function_noRedundant	P52895;Q13423;P16152;Q9UHQ9;O43674
GO:0098798	mitochondrial protein-containing complex	http://amigo.geneontology.org/amigo/term/GO:0098798	300	8	1.80647	4.42853	0.00045624	0.116042	4514;4711;29090;64963;84833;124995;125988;100287932	geneontology_Cellular_Component_noRedundant	Q96IX5;O14925;Q5XKP0;Q7Z7H8;P82912;Q9BVV7;P00414;O43674
GO:0010257	NADH dehydrogenase complex assembly	http://amigo.geneontology.org/amigo/term/GO:0010257	60	4	0.361293	11.0713	0.000466036	0.116042	4711;28976;29090;84233	geneontology_Biological_Process_noRedundant	Q9H845;Q9BVV7;O43674;Q9H061
GO:0043021	ribonucleoprotein complex binding	http://amigo.geneontology.org/amigo/term/GO:0043021	168	6	1.01162	5.93107	0.000533117	0.116042	2475;3921;5499;29789;79612;253260	geneontology_Molecular_Function_noRedundant	P08865;P62136;P42345;Q6N069;Q9NTK5;Q6R327
GO:0006839	mitochondrial transport	http://amigo.geneontology.org/amigo/term/GO:0006839	177	6	1.06582	5.62949	0.000701441	0.124088	3099;29090;51522;81034;89941;100287932	geneontology_Biological_Process_noRedundant	Q9P0S9;Q8IXI1;O14925;Q9BVV7;P52789;Q9H2D1
GO:0006690	icosanoid metabolic process	http://amigo.geneontology.org/amigo/term/GO:0006690	119	5	0.716565	6.97773	0.000760108	0.124088	873;1646;2171;2944;5742	geneontology_Biological_Process_noRedundant	P09488;P23219;P52895;P16152;Q01469
GO:0009141	nucleoside triphosphate metabolic process	http://amigo.geneontology.org/amigo/term/GO:0009141	263	7	1.58367	4.42011	0.0010555	0.153165	405;2475;3099;3458;4711;29789;84833	geneontology_Biological_Process_noRedundant	P27540;P01579;Q96IX5;P42345;Q9NTK5;O43674;P52789
GO:0007005	mitochondrion organization	http://amigo.geneontology.org/amigo/term/GO:0007005	479	9	2.88433	3.12031	0.00239303	0.307859	3082;3099;4711;28976;29090;84233;89941;125988;192111	geneontology_Biological_Process_noRedundant	Q9H845;Q8IXI1;Q5XKP0;Q9BVV7;Q96HS1;P14210;O43674;Q9H061;P52789
HIF-2a S345D Unique
geneSet	description	link	size	overlap	expect	enrichmentRatio	pValue	FDR	overlapId	database	userId
GO:0030055	cell-substrate junction	http://amigo.geneontology.org/amigo/term/GO:0030055	433	16	3.93707	4.06393	2.1181e-06	0.00276624	87;301;382;976;2017;2934;5500;9493;10092;10095;10097;10109;22800;23603;64759;91624	geneontology_Cellular_Component_noRedundant	O15144;P62140;Q0ZGT2;P61160;O15143;P04083;O15511;Q68CZ2;P62330;P62070;Q9ULV4;P06396;P48960;Q14247;P12814;Q02241
GO:0006397	mRNA processing	http://amigo.geneontology.org/amigo/term/GO:0006397	480	16	4.36442	3.666	7.86118e-06	0.00513335	103;1660;2332;3189;6628;6632;9410;9667;9967;10209;10284;11168;55119;55692;79869;220988	geneontology_Biological_Process_noRedundant	P14678;Q08211;Q5VTL8;P51991;Q96DI7;P41567;Q8N684;P55265;Q14151;Q9Y2W1;P62314;O00422;Q9NQ29;P31942;O75475;Q06787
GO:0043021	ribonucleoprotein complex binding	http://amigo.geneontology.org/amigo/term/GO:0043021	168	9	1.52755	5.89179	2.31436e-05	0.0100752	1660;1965;2332;6628;6731;7917;10209;23367;84295	geneontology_Molecular_Function_noRedundant	Q8IWS0;P14678;Q08211;P41567;P05198;O76094;Q6PKG0;P46379;Q06787
GO:0008380	RNA splicing	http://amigo.geneontology.org/amigo/term/GO:0008380	446	14	4.05528	3.45229	5.73391e-05	0.0176955	1660;2332;3189;5515;6628;6632;9410;9967;10209;10284;11168;55119;55692;220988	geneontology_Biological_Process_noRedundant	P67775;P14678;Q08211;Q5VTL8;P51991;Q96DI7;P41567;Q9Y2W1;P62314;O00422;Q9NQ29;P31942;O75475;Q06787
GO:0007015	actin filament organization	http://amigo.geneontology.org/amigo/term/GO:0007015	453	14	4.11893	3.39894	6.77469e-05	0.0176955	87;382;2017;2934;4643;6050;10092;10095;10097;10109;23603;51571;57580;91663	geneontology_Biological_Process_noRedundant	Q12965;O15144;P61160;O15143;O15511;P62330;Q96S97;Q9ULV4;P06396;Q8TCU6;Q14247;P12814;P13489;Q9NUQ9
GO:0005681	spliceosomal complex	http://amigo.geneontology.org/amigo/term/GO:0005681	203	9	1.84579	4.87597	0.000100899	0.0219623	103;3189;6009;6628;6632;9410;55119;55692;220988	geneontology_Cellular_Component_noRedundant	P14678;Q15382;Q5VTL8;P51991;Q96DI7;P55265;P62314;Q9NQ29;P31942
GO:0032535	regulation of cellular component size	http://amigo.geneontology.org/amigo/term/GO:0032535	364	12	3.30969	3.62572	0.000125124	0.0233445	382;1291;1982;2017;2934;5979;10092;10109;51520;51571;57580;91663	geneontology_Biological_Process_noRedundant	P07949;O15144;O15511;Q9P2J5;P12109;P62330;Q96S97;P06396;Q8TCU6;P78344;Q14247;Q9NUQ9
GO:0045182	translation regulator activity	http://amigo.geneontology.org/amigo/term/GO:0045182	136	7	1.23659	5.66074	0.000245178	0.0377161	1719;1965;1982;2332;10209;10480;23367	geneontology_Molecular_Function_noRedundant	Q7L2H7;P41567;P05198;P00374;P78344;Q6PKG0;Q06787
GO:0051258	protein polymerization	http://amigo.geneontology.org/amigo/term/GO:0051258	282	10	2.5641	3.9	0.000259912	0.0377161	382;2017;2934;4134;7283;10092;10109;51571;57580;91663	geneontology_Biological_Process_noRedundant	O15144;O15511;P62330;P23258;Q96S97;P06396;Q8TCU6;P27816;Q14247;Q9NUQ9
GO:0071826	protein-RNA complex organization	http://amigo.geneontology.org/amigo/term/GO:0071826	194	8	1.76395	4.53526	0.000401532	0.0500747	103;1660;6628;6632;10480;11168;55692;79869	geneontology_Biological_Process_noRedundant	Q7L2H7;P14678;Q08211;Q8N684;P55265;P62314;Q9NQ29;O75475
HIF-2a WT Total Interactome
geneSet	description	link	size	overlap	expect	enrichmentRatio	pValue	FDR	overlapId	database	userId
GO:0002181	cytoplasmic translation	http://amigo.geneontology.org/amigo/term/GO:0002181	157	70	7.16601	9.76833	7.45989e-52	9.74262e-49	1968;1974;1981;2197;2475;3184;3192;3921;4904;6124;6125;6128;6129;6130;6132;6134;6135;6137;6138;6139;6141;6142;6143;6144;6146;6147;6152;6155;6156;6157;6159;6160;6161;6167;6168;6169;6175;6176;6181;6187;6188;6191;6194;6201;6202;6203;6205;6206;6208;6209;6210;6217;6218;6228;6230;6231;6232;6233;6235;8666;8667;8894;9045;9349;11224;23521;25873;26986;28985;51441	geneontology_Biological_Process_noRedundant	P23396;P08708;P62979;Q14240;P62249;P15880;P05387;P41091;P62244;P62753;P67809;Q00839;P08865;P62263;P62241;P05388;P62829;P62701;Q02878;P62280;P25398;P63173;P18124;P62913;P27635;P61313;P42677;P62851;Q04637;P62888;P05386;P84098;P83731;P11940;P46781;P36578;O15372;P62841;P40429;Q02543;P62750;P62899;P18621;P26373;P46778;P35268;P61513;P50914;P46777;Q14103;Q07020;P62081;P62273;P42345;P46776;P42766;P62917;…
GO:0005840	ribosome	http://amigo.geneontology.org/amigo/term/GO:0005840	234	75	10.6806	7.02211	3.06492e-43	2.00139e-40	1981;2197;2935;3921;5687;6059;6124;6125;6128;6129;6130;6132;6134;6135;6137;6138;6139;6141;6142;6143;6144;6146;6147;6152;6155;6156;6157;6159;6160;6161;6166;6167;6168;6169;6175;6176;6181;6187;6188;6191;6194;6201;6202;6203;6205;6206;6208;6209;6210;6217;6218;6228;6230;6231;6232;6233;6235;6730;7536;8087;8667;9045;9349;10767;10985;11224;23521;25873;28985;51065;53918;64963;64968;116540;124995	geneontology_Cellular_Component_noRedundant	P23396;P08708;Q92616;P62979;P62249;P60900;P15880;P05387;P62244;P62753;P08865;P62263;P62241;P05388;P62829;P62701;Q02878;P62280;P25398;P63173;P18124;P62913;P27635;P61313;P42677;P62851;P61221;Q04637;Q7Z7H8;Q71UM5;P62888;P05386;P84098;P83731;P46781;P36578;O15372;P15170;Q9UHB9;P62841;P40429;Q02543;P62750;P62899;P18621;P26373;P46778;P35268;P61513;P50914;P46777;Q07020;P62081;P62273;Q15637;Q96EL3;P46776;…
GO:0003735	structural constituent of ribosome	http://amigo.geneontology.org/amigo/term/GO:0003735	158	62	7.21166	8.59719	6.66384e-42	2.90099e-39	2197;3921;6124;6125;6128;6129;6130;6132;6134;6135;6137;6138;6139;6141;6142;6143;6144;6146;6147;6152;6155;6156;6157;6159;6160;6161;6166;6167;6168;6169;6175;6176;6181;6187;6188;6191;6194;6201;6202;6203;6205;6206;6208;6209;6210;6217;6218;6228;6230;6231;6232;6233;6235;9045;9349;11224;23521;25873;51065;64963;64968;124995	geneontology_Molecular_Function_noRedundant	P23396;P08708;P62979;P62249;P15880;P05387;P62244;P62753;P08865;P62263;P62241;P05388;P62829;P62701;Q02878;P62280;P25398;P63173;P18124;P62913;P27635;P61313;P42677;P62851;Q7Z7H8;Q71UM5;P62888;P05386;P84098;P83731;P46781;P36578;P62841;P40429;Q02543;P62750;P62899;P18621;P26373;P46778;P35268;P61513;P50914;P46777;Q07020;P62081;P62273;P46776;P42766;P62917;P61353;P62424;P62861;P62266;P47914;P62854;P82912;…
GO:0045296	cadherin binding	http://amigo.geneontology.org/amigo/term/GO:0045296	326	70	14.8797	4.70438	3.00289e-28	9.80445e-26	682;800;1192;1495;1656;1936;1968;2010;2810;3417;3799;3875;4430;5093;5110;5214;5216;5493;5499;5694;5861;5902;5917;6128;6130;6138;6147;6152;6159;6187;6231;6282;6455;6709;6711;7094;7112;7529;7531;7534;7706;8350;8607;8826;9045;9052;9217;9531;9588;9689;10606;10611;10694;10726;10890;10985;11273;11315;11336;26058;26136;27044;29766;29789;55379;55898;56829;57142;57488;64855	geneontology_Molecular_Function_noRedundant	P46940;Q01813;P05783;Q9Y265;P63104;Q92616;O95817;P31947;Q9Y490;P15880;P22061;P62258;P41091;P28072;P50990;P22234;P62820;P30041;Q15365;Q9NYL9;Q02878;P33176;P31946;P62136;P26196;P35613;P29692;P61313;Q99497;P61026;P50402;O43795;Q05682;Q96AG4;P43487;P42167;P54136;O95292;P83731;O75874;Q7Z2W4;P62750;Q96HC4;Q9UGI8;P50914;Q8NFJ5;P07737;Q9NTK5;P68431;P31949;Q7L1Q6;A0FGR8;Q9NQC3;Q13813;O60645;P62424;O00299;…
GO:0030055	cell-substrate junction	http://amigo.geneontology.org/amigo/term/GO:0030055	433	78	19.7636	3.94665	4.53181e-26	1.18371e-23	70;81;375;387;391;567;682;998;1213;1495;2274;2314;2768;2783;3313;3482;3611;4082;4267;4659;4831;5034;5094;5216;5479;5879;6124;6125;6128;6129;6130;6132;6141;6143;6146;6155;6156;6160;6168;6169;6175;6176;6181;6187;6188;6191;6201;6202;6203;6205;6208;6209;6217;6218;6235;6237;6278;6730;7094;7184;7529;7531;7534;8826;9349;10094;10096;10890;10971;10979;10982;23011;23022;23521;26136;26986;51495;126353	geneontology_Cellular_Component_noRedundant	P46940;Q00610;P68032;P23396;P27348;P08708;P63104;P84077;P62249;Q9Y490;P61586;P15880;P05387;P62258;P38646;P62879;P22392;P62263;P62241;P05388;P62829;P62701;Q02878;P62280;P31946;P63173;P18124;P35613;Q15366;P60953;P61026;P29966;Q14192;Q9P035;P31151;O43707;P63000;P62888;P05386;P84098;P61769;P11940;P46781;P36578;Q9UHB9;Q8WX93;P14625;P62841;P40429;P62899;Q8IVT2;P61158;P35268;P61513;Q9UGI8;P46777;P07737;…
GO:1905368	peptidase complex	http://amigo.geneontology.org/amigo/term/GO:1905368	118	40	5.38592	7.42677	1.51501e-24	3.29768e-22	5682;5683;5684;5685;5686;5687;5688;5689;5690;5691;5692;5693;5694;5695;5696;5700;5701;5702;5704;5705;5706;5707;5708;5709;5710;5711;5713;5714;5715;5716;5717;5718;5719;5721;9789;9861;10213;11047;23478;51604	geneontology_Cellular_Component_noRedundant	Q13200;Q99460;O00232;P62191;P43686;P35998;Q15008;O43242;Q9UNM6;P17980;P62195;P62333;O00231;P49720;P25789;P60900;P20618;P28070;P25787;P28074;P25786;O14818;P49721;P28072;P28066;P55036;Q99436;P51665;P48556;P25788;O00487;Q16186;Q15005;P67812;Q16401;P28062;Q969N2;O75832;Q9UL46;O00233
GO:0005743	mitochondrial inner membrane	http://amigo.geneontology.org/amigo/term/GO:0005743	492	79	22.4566	3.5179	4.65772e-23	8.68998e-21	291;293;506;509;513;515;521;539;1267;1327;1347;1349;1350;1355;1373;1468;1537;3030;3313;4509;4513;4514;4697;4700;4704;4705;4710;4711;4716;4722;5018;5250;5321;6188;6341;6389;6472;6576;7384;7385;7388;8402;8604;9131;9377;9512;9551;9997;10165;10452;10476;10632;10989;23530;25994;27089;28976;29090;29796;29957;30968;51079;51522;54927;55735;64963;64968;81034;83858;84233;84833;92609;94081;114971;116540;124…	geneontology_Cellular_Component_noRedundant	Q9UJS0;P23396;Q5T9A4;O75746;Q16891;P31327;P12235;Q00325;P12236;P31040;Q02978;O96008;P06576;P36542;P22695;Q9UBX3;P38646;P08574;P48047;Q9NX63;Q9NVH1;P13073;Q9H9B4;Q9UJZ1;Q13423;P09543;P07919;P24539;Q7Z7H8;Q3ZCQ8;P53007;P40939;P31930;O43819;Q7KZN9;O75964;O96000;O75947;P14406;P00403;O14949;P30049;O00483;Q6NUK1;P34897;Q16795;Q96EL3;P56556;P56385;P56134;Q8WUK0;O95168;Q9P0J0;O75880;Q15070;P20674;O95299;…
GO:0015980	energy derivation by oxidation of organic compounds	http://amigo.geneontology.org/amigo/term/GO:0015980	327	60	14.9254	4.01999	1.16741e-20	1.9058e-18	34;47;158;215;387;506;509;513;515;521;539;1327;1347;1349;1350;1355;1537;2475;2673;3417;3420;3458;3630;4509;4513;4514;4697;4700;4704;4705;4710;4711;4716;4722;5018;5160;5162;5213;5499;6389;6472;7262;7384;7385;7388;8604;9377;9551;9997;10165;10476;10632;10728;11315;23530;27089;29796;30968;51079;84883	geneontology_Biological_Process_noRedundant	Q9UJS0;O75746;P31040;P61586;P06576;P36542;P22695;P08574;P48047;P11177;P62136;Q06210;P13073;O43837;Q99497;Q9UJZ1;P53396;Q13423;Q9BRQ8;P07919;P24539;P30566;P31930;O75874;O43819;Q7KZN9;O75964;O96000;O75947;P33897;P14406;P00403;O14949;P30049;O00483;P34897;Q16795;P42345;Q53GA4;P56556;P56385;P08237;P08559;P56134;O95168;Q9P0J0;P11310;Q15070;P20674;O95299;P01579;O75489;O43674;P15954;P03928;Q9UDW1;P01308;…
GO:0048770	pigment granule	http://amigo.geneontology.org/amigo/term/GO:0048770	111	35	5.06642	6.90823	1.87246e-20	2.71715e-18	191;476;682;821;1213;1267;2040;3320;3916;5034;5176;5479;5861;5862;5868;5878;5879;6184;6510;6513;6856;7037;7184;7529;7531;7534;7879;10130;10575;10972;10981;11021;23193;27044;55161	geneontology_Cellular_Component_noRedundant	Q00610;P04843;P07900;P05023;P63104;P02786;P50991;P27105;P51149;Q14697;P62258;P49755;P27824;P62820;Q13637;P31946;P35613;P11166;P61019;P09543;P63000;P57088;Q15758;P51148;P14625;P20339;Q15286;P23284;P36955;P11279;P07237;Q15084;Q16563;P23526;Q7KZF4
GO:0098798	mitochondrial protein-containing complex	http://amigo.geneontology.org/amigo/term/GO:0098798	300	56	13.693	4.08967	1.0266e-19	1.34074e-17	291;293;506;509;513;515;521;539;1327;1347;1349;1350;1537;3030;3313;3420;4509;4513;4514;4697;4700;4704;4705;4710;4711;4716;4722;5160;5162;6389;7384;7385;7388;9377;9512;9551;9804;10452;10476;10632;10989;27089;29090;29796;51079;54927;55735;56993;64963;64968;84833;92609;116540;124995;125988;100287932	geneontology_Cellular_Component_noRedundant	Q16891;P12235;P12236;P31040;O96008;P06576;P36542;P22695;P38646;P08574;P48047;P11177;Q9NX63;Q9NVH1;P13073;O43837;P07919;P24539;Q7Z7H8;Q9NS69;Q3ZCQ8;P40939;P31930;O75964;O96000;O75947;P14406;P00403;O14949;P30049;Q15388;O00483;Q16795;Q96EL3;P56556;P56385;P08559;P56134;O95168;Q9P0J0;P20674;O95299;O75439;O75489;O43674;P15954;P82912;P03928;Q9UDW1;P24311;P82932;P00414;O14925;Q5XKP0;Q96IX5;Q9BVV7
HIF-2a S345D Total Interactome
geneSet	description	link	size	overlap	expect	enrichmentRatio	pValue	FDR	overlapId	database	userId
GO:0002181	cytoplasmic translation	http://amigo.geneontology.org/amigo/term/GO:0002181	157	68	7.63871	8.90203	1.71396e-47	2.23843e-44	1660;1968;1974;1981;2197;2332;3184;3192;4904;6124;6125;6128;6129;6130;6132;6134;6135;6137;6138;6139;6141;6142;6143;6144;6146;6147;6152;6155;6156;6157;6159;6160;6161;6167;6168;6169;6175;6176;6181;6187;6188;6191;6194;6201;6202;6203;6205;6206;6208;6209;6210;6217;6218;6228;6230;6231;6232;6233;6235;8666;8667;8894;9045;9349;10480;11224;23521;26986	geneontology_Biological_Process_noRedundant	P23396;P15880;P08708;Q00839;P62979;Q14240;P67809;Q02878;P62829;P62249;P41091;P62701;P62263;P62241;P62753;P62244;P62280;P25398;P36578;P62917;P62888;P18124;P05388;P61313;P62266;P62913;P42677;P63173;P05387;P62851;Q07020;Q02543;P27635;P11940;P62750;P84098;Q08211;P18621;P62899;P61353;P46778;P26373;P46777;P61513;P62081;O15372;Q14103;P83731;P40429;P46781;P62273;P20042;P35268;P62841;P50914;P62424;P62910;…
GO:0005840	ribosome	http://amigo.geneontology.org/amigo/term/GO:0005840	234	72	11.3851	6.32407	2.69301e-38	1.75854e-35	1981;2197;2935;5687;6059;6124;6125;6128;6129;6130;6132;6134;6135;6137;6138;6139;6141;6142;6143;6144;6146;6147;6152;6155;6156;6157;6159;6160;6161;6166;6167;6168;6169;6175;6176;6181;6187;6188;6191;6194;6201;6202;6203;6205;6206;6208;6209;6210;6217;6218;6228;6230;6231;6232;6233;6235;6730;7536;8087;8667;9045;9349;10767;10985;11224;23521;51065;51253;53918;64968;65993;116540	geneontology_Cellular_Component_noRedundant	P23396;P15880;P08708;P60900;P62979;Q02878;P62829;P62249;Q92616;P62701;P62263;P62241;P62753;P62244;P62280;P25398;P36578;P62917;P62888;P18124;P05388;P61313;P62266;P62913;P42677;P61221;P63173;P05387;Q71UM5;P62851;Q07020;Q02543;P27635;P62750;P84098;P18621;P62899;P61353;P46778;P26373;P46777;P61513;P62081;O15372;Q9BRX2;P83731;P40429;Q9BZE1;P46781;P62273;P35268;P62841;P50914;Q15637;P62424;Q9Y450;P62910;…
GO:0003735	structural constituent of ribosome	http://amigo.geneontology.org/amigo/term/GO:0003735	158	60	7.68736	7.80502	5.38411e-38	2.34388e-35	2197;6124;6125;6128;6129;6130;6132;6134;6135;6137;6138;6139;6141;6142;6143;6144;6146;6147;6152;6155;6156;6157;6159;6160;6161;6166;6167;6168;6169;6175;6176;6181;6187;6188;6191;6194;6201;6202;6203;6205;6206;6208;6209;6210;6217;6218;6228;6230;6231;6232;6233;6235;9045;9349;11224;23521;51065;51253;64968;65993	geneontology_Molecular_Function_noRedundant	P23396;P15880;P08708;P62979;Q02878;P62829;P62249;P62701;P62263;P62241;P62753;P62244;P62280;P25398;P36578;P62917;P62888;P18124;P05388;P61313;P62266;P62913;P42677;P63173;P05387;Q71UM5;P62851;Q07020;Q02543;P27635;P62750;P84098;P18621;P62899;P61353;P46778;P26373;P46777;P61513;P62081;P83731;P40429;Q9BZE1;P46781;P62273;P35268;P62841;P50914;P62424;P62910;P42766;P46776;P62861;P47914;P62854;P05386;Q969Q0;…
GO:0030055	cell-substrate junction	http://amigo.geneontology.org/amigo/term/GO:0030055	433	89	21.0673	4.22456	4.34142e-32	1.41747e-29	70;81;87;301;382;387;567;682;976;998;1213;1495;2017;2274;2314;2768;2783;2934;3313;3611;4082;4267;4659;4831;5034;5094;5216;5500;5879;6124;6125;6128;6129;6130;6132;6141;6143;6146;6155;6156;6160;6168;6169;6175;6176;6181;6187;6188;6191;6201;6202;6203;6205;6208;6209;6217;6218;6235;6278;6730;7094;7184;7529;7531;7534;8826;9349;9493;10092;10094;10095;10096;10097;10109;10890;10971;10979;10982;22800;23011;…	geneontology_Cellular_Component_noRedundant	P46940;Q00610;P68032;P23396;P27348;P63104;P62258;P15880;P38646;Q9Y490;P08708;Q02878;P62829;P61586;P31946;P62249;P04083;P62879;P62701;P62263;P62241;O14974;Q13045;P35613;P62280;O43707;P36578;P62917;P62888;P18124;Q15366;P05388;P14625;P22392;P60953;Q9UGI8;Q14192;P63173;P61158;P05387;P12814;Q07020;P61769;P62140;P11940;P29966;P84098;P63000;P61026;P62899;P61353;Q9P035;P46777;P07737;P61513;P62081;P62330;…
GO:1905368	peptidase complex	http://amigo.geneontology.org/amigo/term/GO:1905368	118	41	5.74119	7.14137	1.5168e-24	3.96189e-22	826;5682;5683;5684;5685;5686;5687;5688;5689;5690;5691;5692;5693;5694;5695;5696;5700;5701;5702;5704;5705;5706;5707;5708;5709;5710;5711;5713;5714;5716;5717;5718;5719;8733;9789;9861;10213;11047;23478;51604;94005	geneontology_Cellular_Component_noRedundant	Q13200;Q99460;O00232;P62191;P43686;Q15008;P35998;O43242;P62195;P17980;O00231;P62333;Q9UNM6;P25789;P25787;P60900;P51665;P49720;O14818;P28074;P25786;Q99436;P28066;P20618;P28070;O00487;P25788;P48556;Q16186;P28072;P49721;P55036;Q15005;Q969N2;Q16401;P67812;Q96S52;P28062;O75832;P04632;O43292
GO:0045296	cadherin binding	http://amigo.geneontology.org/amigo/term/GO:0045296	326	67	15.8613	4.22413	2.60911e-24	5.67915e-22	301;682;800;1495;1656;1936;1968;1982;2010;2017;2810;3417;3799;3875;4430;5093;5110;5214;5216;5694;5861;5902;5917;6128;6130;6138;6147;6152;6159;6187;6231;6282;6709;6711;6772;7094;7112;7529;7531;7534;8350;8607;8826;9045;9052;9217;9531;9588;9689;10598;10606;10611;10694;10726;10890;10985;11273;11315;23367;26058;26136;27044;29766;55379;56829;57142;57488	geneontology_Molecular_Function_noRedundant	P46940;Q01813;P05783;Q9Y265;P63104;P31947;P62258;P15880;Q9Y490;P30041;O43795;O95817;P22234;Q02878;P31946;P41091;Q92616;P04083;Q9NYL9;P62820;P22061;P50990;Q96AG4;Q15365;P68431;P35613;Q99497;Q05682;P50402;P33176;P54136;P61313;Q96HC4;P28072;Q9UGI8;P43487;Q7Z2W4;O75874;P62750;P31949;P61026;O95292;Q13813;P07737;O95433;P83731;P42166;P50914;P78344;P62424;Q7KZF4;P29692;P35221;Q9Y266;P26196;A0FGR8;Q7L1Q6;…
GO:0071826	protein-RNA complex organization	http://amigo.geneontology.org/amigo/term/GO:0071826	194	45	9.43891	4.7675	7.53854e-19	1.40648e-16	103;1653;1660;1968;3320;3799;5591;6125;6135;6169;6208;6209;6232;6426;6431;6627;6628;6632;6633;6634;6635;7536;8607;8666;8667;8894;9416;10419;10480;10594;10728;10856;11168;23020;23195;23197;23521;24148;25929;27339;50628;51065;55692;79084;79869	geneontology_Biological_Process_noRedundant	P78527;Q9Y230;Q9Y265;O75643;P07900;Q6P2Q9;Q92499;P41091;P62263;Q9NU22;P33176;P62913;P42677;P09661;P62304;P63173;Q96CS3;Q71UM5;O94906;Q9BQA1;Q08211;P62318;P46777;P57678;O15372;Q07955;P40429;P20042;P62841;Q15637;Q13247;O14744;Q15185;P62316;Q9BUQ8;O75821;P14678;Q8TEQ6;Q7L2H7;Q9NQ29;P55265;Q9UMS4;P62314;O75475;Q8N684
GO:0048770	pigment granule	http://amigo.geneontology.org/amigo/term/GO:0048770	111	34	5.40061	6.29558	1.35357e-18	2.2097e-16	191;476;682;821;1213;1267;2040;3320;3916;5034;5176;5861;5862;5868;5878;5879;6184;6510;6513;7037;7184;7529;7531;7534;7879;9367;10130;10575;10972;10981;11021;23193;27044;55161	geneontology_Cellular_Component_noRedundant	Q00610;P04843;P63104;P07900;P62258;P05023;P50991;P02786;Q14697;P31946;P27105;P62820;P27824;P35613;P49755;Q13637;P14625;P36955;P51149;P61019;P11279;P51148;P57088;P09543;P63000;P20339;P11166;Q15286;P07237;Q7KZF4;P23526;P51151;Q15084;Q15758
GO:0022613	ribonucleoprotein complex biogenesis	http://amigo.geneontology.org/amigo/term/GO:0022613	450	70	21.8944	3.19717	3.26448e-18	4.73713e-16	103;708;1653;1660;1968;2091;3320;5591;6059;6125;6129;6130;6135;6155;6169;6175;6191;6194;6201;6202;6203;6205;6206;6208;6209;6210;6217;6218;6228;6230;6232;6426;6431;6627;6628;6632;6633;6634;6635;7514;7536;8607;8666;8667;8894;9045;9416;9669;9775;10419;10480;10514;10521;10594;10728;10856;11168;11224;23020;23195;23521;24148;25929;27339;50628;51065;55692;79084;79869;90441	geneontology_Biological_Process_noRedundant	P78527;Q9Y230;Q9Y265;O75643;P07900;Q6P2Q9;P08708;Q92841;Q92499;O14980;P62249;P41091;Q07021;P62701;P62263;P38919;P62241;P62753;P62244;Q9NU22;P62280;P25398;P18124;P05388;P62266;P62913;P42677;P09661;P62304;P61221;P63173;Q71UM5;P62851;O94906;Q9BQA1;Q08211;P61353;P62318;P46777;P57678;P62081;O15372;Q07955;Q969S3;P40429;Q9BQG0;P46781;P20042;O60841;P62841;P50914;Q15637;P62424;Q13247;O14744;Q15185;P62316;…
GO:0015980	energy derivation by oxidation of organic compounds	http://amigo.geneontology.org/amigo/term/GO:0015980	327	58	15.9099	3.64552	5.82648e-18	7.60938e-16	34;47;158;215;387;506;509;513;515;521;539;1291;1327;1345;1347;1349;1350;1355;1537;2673;3417;3420;3630;4509;4513;4697;4700;4704;4705;4710;4716;4722;5018;5160;5162;5213;5500;6389;6472;7262;7384;7385;7388;8604;9377;9551;9997;10165;10476;10514;10632;10728;11315;27089;29796;30968;51079;84883	geneontology_Biological_Process_noRedundant	Q9UJS0;O75746;P06576;P48047;P61586;P31040;P08574;P22695;P53396;P36542;Q99497;P24539;P33897;Q16795;P62140;Q9UJZ1;Q9BRQ8;O75874;P07919;P11177;O95299;Q06210;O43837;O14949;O75964;P30566;O00483;P31930;P34897;P30049;O96000;Q9BQG0;P13073;P14406;P08559;Q53GA4;P00403;P56134;Q15185;P09669;Q7KZN9;O43819;O75489;O75947;Q9UDW1;Q9P0J0;P56385;Q15070;P11310;P03928;P01308;O95168;P20674;P12109;P24311;P15954;P08237;…
